# Integrated small and long RNA sequencing in single oocytes reveals piRNA-mediated transposon repression during human oogenesis

**DOI:** 10.1101/2025.07.22.666229

**Authors:** Fengjuan Zhang, Hongdao Zhang, Yali xiao, Miao Liu, Aimin Ren, Suying Liu, Ligang Wu

## Abstract

The piwi-interacting RNA (piRNA) pathway plays a pivotal role in controlling transposable element (TE) activity, which is crucial for the developmental competence of gametogenesis. Although piRNAs have been studied in golden hamsters and other representative mammals, little is known about the relationship between distinct piRNA populations and their regulatory effects on TEs in human oocytes. In this study, we simultaneously profiled small and long RNA transcriptomes in individual human oocytes across four developmental stages. piRNAs, especially PIWIL3-associated short piRNAs (short-piRNAs), are the predominant small non-coding RNAs during human oogenesis. A marked increase in short-piRNAs after the primordial follicle stage coincided with a global downregulation of TE expression, particularly LINE-1 (L1) and endogenous retroviruses (ERVs). On the other hand, PIWIL1- and PIWIL2-associated long piRNAs (long-piRNAs) were correlated with the silencing of certain specific ERV subfamilies. Genomic-context analyses revealed that highly productive piRNA clusters have evolved asymmetric antisense insertion bias toward L1 and ERVs, contributing to TE families-specific regulation. Our findings highlight the global effect of piRNA-mediated TEs repression, with short-piRNAs acting as the primary and broad-spectrum suppressors, and long-piRNAs providing coordinated ERV-specific silencing. In summary, this study provides a valuable dataset of small and long RNA co-expression landscapes in developing human oocytes and offers insights into the coordinated yet distinct roles of different PIWI/piRNA classes in repressing TEs during human oogenesis.
