## Supplementary Data 1 for "Integrated small and long RNA sequencing in single oocytes reveals piRNA-mediated transposon repression during human oogenesis"

### Sheet: Sheet1
	Stage	No. of doners	No. of oocytes	Doner	Age	Sample
	Primordial follicle	4	5	E	28	PrF_1
				G	30	PrF_2
				G	30	PrF_3
				B	30	PrF_4
				D	27	PrF_5
	Primary follicle	3	9	A	27	PF_1
				E	28	PF_2
				G	30	PF_3
				G	30	PF_4
				G	30	PF_5
				G	30	PF_6
				G	30	PF_7
				G	30	PF_8
				G	30	PF_9
	GV	2	4	G	30	GV_1
				G	30	GV_2
				I	26	GV_3
				I	26	GV_4
	MII	2	5	K	28	MII_1
				K	28	MII_2
				M	29	MII_3
				M	29	MII_4
				M	29	MII_5
