## Supplementary Data 2 for "Integrated small and long RNA sequencing in single oocytes reveals piRNA-mediated transposon repression during human oogenesis"

### Sheet: longRNA-seq
Sample	raw_reads_count	unique_mapped_reads_count	multiple_mapped_reads_count	total_mapped_reads_ratio	detected_gene_number	chromosome-derived_reads_count	mitochondria-derived_reads_count	mitochondria-derived_reads_ratio	rRNA-derived_count	rRNA-derived_ratio	detected_ERCC_number	ERCC-derived_reads_count
PrF_1	9495104	8455007	387293	0.931248	17976	8446197	243885	0.0275816	154963	0.0175252	51	168348
PrF_2	10143404	8959202	497166	0.932268	17740	9059026	207901	0.0219853	238378	0.0252082	53	202163
PrF_3	9715260	8545362	455215	0.926437	17320	8376053	379082	0.0421175	206243	0.0229144	53	267806
PrF_4	2956739	2286888	310358	0.878416	13375	2363525	111516	0.0429362	242090	0.0932103	53	127642
PrF_5	3077236	2617239	224012	0.923313	13705	2690420	76946	0.0270817	152123	0.0535409	49	76570
PF_1	8091455	7337811	379969	0.953819	17299	7529846	208853	0.0270613	72883	0.00944352	23	2456
PF_2	12388833	10884217	677226	0.933215	18799	10840078	602706	0.0521307	269185	0.023283	55	169239
PF_3	2905280	2435899	228190	0.916982	15159	2462372	166701	0.0625734	155071	0.0582079	50	41491
PF_4	10805750	9582719	448476	0.92832	18905	9327627	599400	0.0597536	123553	0.0123169	54	143722
PF_5	10951438	9733053	488370	0.933341	19229	9758821	372088	0.0364028	161249	0.0157756	55	121040
PF_6	4102567	3542271	260459	0.926915	15813	3574230	177802	0.0467564	157544	0.0414292	48	58209
PF_7	10011947	8847142	484059	0.932007	18236	8775575	461249	0.0494308	193332	0.0207189	51	123340
PF_8	10512305	9291376	451683	0.926824	19129	9329676	350027	0.0359258	173113	0.0177678	54	87122
PF_9	10353697	8948579	475497	0.910214	17496	9085723	267865	0.0284235	36245	0.003846	49	107799
GV_1	3648389	3206048	167329	0.924621	14359	3311195	59098	0.0175189	68627	0.0203437	39	5818
GV_2	3217427	2797053	143164	0.913841	14177	2893649	43827	0.014906	56885	0.0193472	36	4875
GV_3	10773218	9473053	515067	0.927125	17492	9789618	187707	0.018793	133359	0.0133518	45	23399
GV_4	10225617	8914595	522488	0.922886	17782	9205072	227849	0.024144	155295	0.0164558	44	21737
MII_1	3807084	3237380	296380	0.928206	12741	3248255	276843	0.0783423	200354	0.0566971	47	21307
MII_2	3292123	2796562	242381	0.923095	12376	2939041	77957	0.0256527	162096	0.0533396	45	25700
MII_3	3530755	3064551	181380	0.919331	13561	3101739	140143	0.043175	92091	0.0283712	37	9773
MII_4	3253519	2756094	235742	0.919569	12876	2860571	118997	0.0397739	148806	0.0497374	40	17189
MII_5	18875911	15818918	1578137	0.921654	15782	16097648	1234112	0.070938	1003984	0.05771	47	116214

### Sheet: smRNA-seq
Sample	raw_reads_count	useful_reads_count	useful_reads_ratio	mapped_reads_count	mapped_reads ratio	total_miRNA_count	detected_miRNA_species	detected_piRNA_species	pre-miRNA_count	rRNA-derived_count	tRNA-derived_count	snRNA-derived_count	snoRNA-derived_count	piRNA_count	total_short-piRNA_count	total_long-piRNA_count	spike-in_count	spike-in_ratio
PrF_1	3197253	2868821	0.897277	1185946	0.413391	6722	102	42534	8792	173177	27821	2035	13683	913375	521202	392173	289700	0.100982
PrF_2	885363	666439	0.75273	187346	0.281115	1598	94	27717	1920	44870	5860	1050	1992	114924	43974	70950	82621	0.123974
PrF_3	1307049	1047799	0.801652	393963	0.375991	1833	99	48173	2325	67476	9410	1318	2183	282626	114189	168437	98066	0.0935924
PrF_4	7179781	6635179	0.924148	4578916	0.690097	6879	177	175473	9780	215164	41123	6853	18617	3922573	2687342	1235231	279024	0.0420522
PrF_5	4751386	4210637	0.886191	2162434	0.513565	11536	178	80301	14512	258738	60423	4763	23676	1616669	451545	1165124	339592	0.080651
PF_1	2932515	1942561	0.662422	1655269	0.852107	1988	117	145051	3512	192175	40228	1548	10426	1361216	978161	383055	11496	0.00591796
PF_2	8056478	7371511	0.914979	5795380	0.786186	3905	123	168837	6923	391379	75088	3979	25716	5183981	3467038	1716943	181407	0.0246092
PF_3	7252450	6605608	0.910811	5334805	0.807618	4189	170	156427	7095	607638	57741	5541	24947	4447231	2909940	1537291	155839	0.0235919
PF_4	6074957	5463437	0.899338	4042638	0.739944	5309	123	140217	7439	179790	84520	4416	27263	3656434	1656862	1999572	156680	0.0286779
PF_5	6370801	5653231	0.887366	4158480	0.735594	3386	120	135549	5417	370332	116743	3628	30787	3545724	1953230	1592494	149134	0.0263803
PF_6	3426093	3055836	0.89193	1999123	0.654198	3414	166	142181	4977	195217	30571	2578	16125	1691175	1108853	582322	168131	0.0550196
PF_7	7406872	6608547	0.892218	4830219	0.730905	6636	121	133334	9639	555411	129016	4743	32736	3979527	2182421	1797106	198223	0.0299949
PF_8	8063195	7261944	0.900629	5677952	0.781878	3882	108	167831	8036	375209	151752	4728	27417	5001603	3574033	1427570	157174	0.0216435
PF_9	10028236	9138113	0.911238	4787934	0.523952	5285	123	113768	9570	456978	98785	5285	19549	4022346	2461569	1560777	449620	0.0492027
GV_1	4518761	3941319	0.872212	3387718	0.859539	18808	258	115399	23865	553667	34616	3061	6842	2669453	2326389	343064	48184	0.0122253
GV_2	6649585	5826324	0.876194	5032092	0.863682	24944	264	94606	32646	580302	61064	3976	9091	4248421	3731872	516549	55866	0.00958855
GV_3	7109466	6201912	0.872346	5308837	0.856	16409	212	89461	25010	468714	189417	3915	14857	4508165	3904523	603642	32458	0.00523355
GV_4	7679324	6725795	0.875832	5751797	0.855185	19993	216	97039	28473	383702	257456	3177	16863	5001197	4298535	702662	31656	0.00470666
MII_1	3447291	3162205	0.917301	2283811	0.722221	18413	217	98637	23628	353656	31720	1021	10947	1818455	1204500	613955	66605	0.0210628
MII_2	8265888	7708431	0.932559	6329991	0.821178	26906	257	109909	38280	509383	71442	3342	11819	5608371	4858386	749985	67384	0.0087416
MII_3	7326101	6782851	0.925847	5899593	0.869781	15088	228	111975	22603	520235	72690	3320	11037	5194576	4465261	729315	44865	0.00661448
MII_4	5712933	5187907	0.908099	4183989	0.806489	21849	231	108743	30552	633022	37549	1964	10594	3403136	2868236	534900	68719	0.013246
MII_5	7570880	6802863	0.898556	5639024	0.828919	30790	255	115636	42248	692664	82531	3376	10686	4709214	3951209	758005	58056	0.00853405
