## Supplementary Data 5 for "Integrated small and long RNA sequencing in single oocytes reveals piRNA-mediated transposon repression during human oogenesis"

### Sheet: MII v.s. PrF
TE name	mean_RPM (PrF)	mean_RPM (MII)	log2(fold change)	p-value
ALU	355.6	68.8	-2.36977	0.135117
AluJb	280	63.6	-2.13833	0.998236
AluJo	229.4	51	-2.1693	0.867813
AluJr	207.6	53	-1.96974	0.161999
AluJr4	141.6	37	-1.93622	0.195757
AluSc	749.2	190.2	-1.97783	0.00681803
AluSc5	463.6	103.2	-2.16744	0.870322
AluSc8	784	174.4	-2.16845	0.820345
AluSg	1087.6	240.4	-2.17764	0.871449
AluSg1	204.4	42.8	-2.25571	0.639389
AluSg4	559.8	130	-2.1064	0.476486
AluSg7	368.6	80	-2.20398	0.933158
AluSp	782.8	195.6	-2.00074	0.103437
AluSq	1535.6	337.2	-2.18713	0.778609
AluSq10	381.2	74.4	-2.35717	0.0780008
AluSq2	1107.2	219	-2.33791	0.0157107
AluSq4	246.4	46.6	-2.4026	0.206189
AluSx	1329.2	291.2	-2.19048	0.717903
AluSx1	1404	303.8	-2.20835	0.521045
AluSx3	830.4	195.6	-2.0859	0.297806
AluSx4	353.4	70.8	-2.31948	0.310381
AluSz	1355.4	262.4	-2.36888	0.00761549
AluSz6	501	96	-2.3837	0.0342458
AluY	915.6	250.2	-1.87164	0.0184397
AluYa1	663	159.8	-2.05274	0.257036
AluYa4	405	63	-2.6845	0.067998
AluYa5	343.6	51.2	-2.74651	0.0391915
AluYa8	161.2	31.4	-2.36002	0.459136
AluYb10	374.4	82	-2.19088	0.950817
AluYb11	301.4	70.6	-2.09394	0.475679
AluYb3a1	531.6	114.2	-2.21878	0.785315
AluYb3a2	269.6	67.2	-2.00429	0.310163
AluYb8	238.2	37.8	-2.65572	0.0314108
AluYb8a1	279.2	70.6	-1.98356	0.133467
AluYb9	137.8	24.6	-2.48585	0.0749511
AluYbc3a	463.8	121.2	-1.93611	0.0177064
AluYc1	401.2	86.4	-2.21522	0.755511
AluYc2	328.8	63.2	-2.37921	0.266085
AluYc5	98	17	-2.52725	0.251918
AluYd2	292.8	59.2	-2.30625	0.450689
AluYd3	199	40	-2.3147	0.451012
AluYd3a1	121.8	25.8	-2.23907	0.745501
AluYd8	124.4	21.8	-2.51259	0.292956
AluYe2	311.4	68.4	-2.1867	0.952542
AluYe5	225	52	-2.11334	0.5735
AluYf1	392.2	97.4	-2.0096	0.109045
AluYf2	318.8	71.8	-2.1506	0.77986
AluYf5	193.2	48.8	-1.98514	0.191965
AluYg6	169.4	22.4	-2.91886	0.0630944
AluYh9	104.2	41.8	-1.31778	0.000578995
AluYi6	297.4	71.6	-2.05437	0.474788
AluYk11	147	26.2	-2.48818	0.134731
AluYk12	289	62.6	-2.20683	0.867236
AluYk13	143	28.6	-2.32193	0.524818
CHARLIE3	20.2	4.2	-2.26589	0.375142
FAM	15.8	9.8	-0.689071	0.00300554
FLAM	26.8	9	-1.57424	0.163764
FRAM	68.8	20.2	-1.76805	0.161279
GOLEM	43.4	3	-3.85466	5.39408e-05
GOLEM_B	14.4	1.2	-3.58496	0.000489659
HARLEQUIN	32.6	7.8	-2.06333	0.90291
HARLEQUINLTR	13	3.8	-1.77444	0.906898
HERV17	82.6	18.6	-2.15084	0.774777
HERV18	8.2	2.8	-1.5502	0.775198
HERV19I	13.2	1	-3.72247	0.000126335
HERV39	9	3.6	-1.32193	0.280201
HERV4_I	21.6	2.6	-3.05445	0.00788141
HERV9	41.8	6.6	-2.66297	0.13038
HERVE	42.2	2.6	-4.02066	0.00088765
HERVE_a	22.2	31.2	0.490986	5.2587e-08
HERVH	1769.6	743.6	-1.25082	0.0620695
HERVH48I	7	4.4	-0.669851	0.106937
HERVIP10F	13.8	4.4	-1.64909	0.494412
HERVIP10FH	29	3.8	-2.93198	0.0184238
HERVK	35.4	1.2	-4.88264	5.06713e-07
HERVK11I	8.4	1	-3.07039	0.00294748
HERV-K14I	164.4	188.2	0.195056	8.77837e-22
HERVK22I	27	3.2	-3.07682	0.0250413
HERVK3I	6.8	1.4	-2.28011	0.0955055
HERVK9I	38	1.6	-4.56986	0.000409244
HERVL	125.2	1.4	-6.48266	8.15363e-08
HERVP71A_I	26	1.6	-4.02237	0.000496491
HERVS71	55	186.6	1.76245	1.22966e-12
HSMAR1	66.8	15.8	-2.07992	0.435446
HSMAR2	32.4	50	0.625934	8.34088e-26
HUERS-P1	18.4	1.6	-3.52356	0.00501818
HUERS-P3	8.2	3	-1.45066	0.582174
HUERS-P3B	12.6	1.2	-3.39232	0.00124828
L1	3175.4	54.2	-5.8725	4.84049e-46
L1HS	3323	111.8	-4.89349	3.15842e-97
L1M1_5	188.8	14	-3.75336	0.000851072
L1M2_5	15.4	1.4	-3.45943	0.00515277
L1MA1	80.4	7	-3.52177	0.00151629
L1MA2	82.6	7.4	-3.48054	0.00259756
L1MA3	80.4	8.6	-3.22479	0.0171986
L1MA4	38.8	2.6	-3.89947	6.31597e-05
L1MA4A	24.6	1.6	-3.94251	0.000579159
L1MA5	31.8	2.6	-3.61244	0.000211975
L1MA5A	20.4	1.2	-4.08746	3.18906e-05
L1MA6	26.2	2	-3.71149	0.000390581
L1MA7	21.4	3.6	-2.57154	0.0997174
L1MA8	26.2	3.2	-3.03342	0.00766046
L1MA9	23.6	3.8	-2.63472	0.0696739
L1MB1	13.2	3	-2.1375	0.40053
L1MB2	13.4	2.2	-2.60666	0.0796323
L1MB3	20	2.8	-2.8365	0.0595136
L1MB4	12	2.6	-2.20645	0.302622
L1MB5	10.4	2.8	-1.89308	0.694394
L1MB7	19	2.6	-2.86942	0.0262607
L1MB8	13	2.4	-2.43741	0.133913
L1MC1	42	11.6	-1.85626	0.402033
L1MC2	12.6	2.6	-2.27684	0.273275
L1MC3	7.4	2.4	-1.62449	0.96691
L1MCA_5	8.8	2.8	-1.65208	0.885187
L1ME_ORF2	16.2	1.6	-3.33985	0.00729253
L1P_MA2	339.4	16.4	-4.37122	1.01314e-07
L1P4a_5end	11.8	1.6	-2.88264	0.0309971
L1PA10	128.6	2.6	-5.62824	9.92826e-10
L1PA11	70.6	3.2	-4.46352	8.50568e-06
L1PA12	90.8	2.8	-5.01919	1.45516e-07
L1PA12_5	42	9.6	-2.12928	0.303461
L1PA13	132.4	2.8	-5.56333	1.92387e-09
L1PA13_5	21	1.4	-3.90689	0.00104047
L1PA14	83.6	3.8	-4.45943	5.53756e-07
L1PA15	87.8	4	-4.45615	2.40542e-08
L1PA16	122	5.4	-4.49778	3.14483e-08
L1PA16_5	43.6	1.8	-4.59826	3.86483e-05
L1PA2	257.8	2	-7.01011	2.57356e-14
L1PA3	341.6	3.4	-6.65063	2.04331e-21
L1PA4	366.2	5.2	-6.13798	5.31277e-25
L1PA5	250.2	2.2	-6.82943	6.14302e-16
L1PA6	161	2.2	-6.19341	5.06117e-10
L1PA7	288.8	5.2	-5.79542	7.39729e-13
L1PA7_5	476.8	10	-5.57531	7.72631e-30
L1PA8	192.8	2.8	-6.10553	1.49566e-13
L1PB1	75.6	2	-5.24031	2.61243e-07
L1PB2	39.4	1.6	-4.62205	1.28566e-05
L1PB2c	924.4	28.2	-5.03475	1.54865e-13
L1PB3	20.2	2	-3.33628	0.00941493
L1PB4	28.2	2.4	-3.55459	0.00108312
L1PBA_5	70.4	2	-5.1375	1.99974e-08
L1PBA1_5	16.8	5.2	-1.69188	0.891563
L1PREC1	1788.8	19	-6.55685	3.77399e-32
L1PREC2	701.2	20.8	-5.07517	1.51629e-14
LOR1I	12.2	1.6	-2.93074	0.0250005
LTR1	6.8	1.8	-1.91754	0.410628
LTR10C	11.4	2	-2.51096	0.100879
LTR12	173.4	60	-1.53107	0.916016
LTR12B	94.8	33.6	-1.49643	0.59974
LTR12C	2745.4	1016	-1.43412	0.549763
LTR12D	182.4	49.8	-1.87289	0.940753
LTR12E	142	53.2	-1.41639	0.264439
LTR12F	12.8	2.2	-2.54057	0.109182
LTR13	20.2	2.6	-2.95777	0.0121038
LTR13A	15	5.2	-1.52838	0.451636
LTR14A	12	19.4	0.693022	1.85125e-12
LTR14B	9.2	7.2	-0.353637	2.45318e-05
LTR17	70.4	122.4	0.797956	1.77994e-12
LTR1A2	22.8	9.8	-1.21818	0.0678257
LTR1B	7.8	2.4	-1.70044	0.651612
LTR1C	12.8	6	-1.09311	0.238179
LTR1C1	3.4	7.4	1.12199	2.92977e-09
LTR1D	9.2	4.6	-1	0.0538369
LTR1D1	6.6	2	-1.72247	0.601861
LTR1F1	17	11.6	-0.55141	0.000904293
LTR22	6.8	1.6	-2.08746	0.272236
LTR22A	8.2	4.4	-0.89812	0.0923836
LTR22B1	3.8	2.6	-0.547488	0.183811
LTR25	4	13	1.70044	1.30122e-09
LTR2C	5.4	2.2	-1.29546	0.775247
LTR30	10	1.2	-3.05889	0.00285194
LTR39	5.6	4	-0.485427	0.122664
LTR3B	15.2	22.8	0.584963	2.86534e-06
LTR5_Hs	14.8	1	-3.88753	4.90648e-05
LTR5A	20	2	-3.32193	0.0140893
LTR5B	11	1	-3.45943	0.00124795
LTR6B	20.4	34.6	0.762203	5.28498e-12
LTR7A	52.2	29.6	-0.818453	0.00012156
LTR7B	34.6	6.6	-2.39023	0.262179
LTR7Y	34.4	14.6	-1.23644	0.036815
LTR8	15.8	1.6	-3.30378	0.00526153
LTR9A1	6.8	2.4	-1.5025	0.86133
MER11A	26.2	1.2	-4.44846	2.85011e-05
MER11B	39.2	2	-4.29278	2.13975e-05
MER11C	33.4	6.2	-2.42951	0.197475
MER11D	14.2	32	1.17218	8.7759e-17
MER1A	29.2	5.8	-2.33184	0.438642
MER1B	15.4	4.4	-1.80735	0.904847
MER2	9.4	1.8	-2.38466	0.124121
MER28	8	2.2	-1.8625	0.517893
MER39B	6.8	2.2	-1.62803	0.895754
MER41A	37.2	36.8	-0.0155969	9.64622e-12
MER41B	26.8	11.2	-1.25873	0.0183374
MER44A	6.6	1	-2.72247	0.00614459
MER44B	7	1.4	-2.32193	0.0824175
MER44D	7.8	1.2	-2.70044	0.013097
MER4A1	24.2	4.8	-2.3339	0.267722
MER4D	9.6	6.2	-0.630766	0.00631798
MER4D_LTR	7.4	3.2	-1.20945	0.302087
MER4D1	10	2.4	-2.05889	0.390768
MER4E	24.2	6.2	-1.96467	0.91217
MER4E1	29.8	16.2	-0.879319	0.0626428
MER4I	17.8	2.6	-2.77529	0.0383861
MER50	23.2	8.4	-1.46566	0.385163
MER50I	8.4	4.6	-0.868755	0.0374055
MER51A	6	2.8	-1.09954	0.303606
MER51B	6.6	1.4	-2.23704	0.0936529
MER51E	4.4	3	-0.552541	0.0374967
MER57A_I	12	6.6	-0.862496	0.0269696
MER57A1	8.6	3	-1.51937	0.779533
MER57I	63.2	51.2	-0.303781	6.98308e-05
MER61I	30	9	-1.73697	0.453391
MLT1A1	6.8	1.6	-2.08746	0.207331
MLT1B	10.8	3.4	-1.66742	0.826917
MLT1D	6.4	2.2	-1.54057	0.962052
MLT2A1	19.2	1	-4.26303	1.177e-05
MLT2A2	61	3.4	-4.1652	7.10959e-07
MST_I	25.4	1	-4.66676	3.81888e-07
MSTA	36	2.4	-3.90689	0.000270578
MSTB1	8.8	1	-3.1375	0.00127027
PABL_A	15.2	2.6	-2.54749	0.121269
PABL_AI	20.2	6.6	-1.61382	0.394643
PB1D11	19.2	3.6	-2.41504	0.174691
PRIMA4_I	10.4	2.2	-2.24101	0.248481
SVA_A	20.2	3.6	-2.48829	0.240805
SVA_B	61.6	12.8	-2.26679	0.396651
SVA_C	59.2	9.6	-2.62449	0.070283
SVA_D	82	11.2	-2.87213	0.011587
SVA_E	30.2	5.6	-2.43105	0.187294
SVA_F	49.6	17.2	-1.52793	0.430672
THE1_I	357.4	3.8	-6.5554	2.83825e-14
THE1A	36.6	3	-3.60881	0.000184407
THE1B	86.4	7.8	-3.46949	0.00016736
THE1C	70.8	11.8	-2.58496	0.0878847
THE1D	48.4	6.6	-2.87447	0.0217126
TIGGER1	240.6	63.8	-1.91501	0.442436
TIGGER2	44	10.6	-2.05344	0.736743
Tigger2b_Pri	11.6	2.6	-2.15754	0.338117
Tigger3b	46	4	-3.52356	0.000168302
Tigger3c	20.2	1.2	-4.07325	5.10141e-05
TIGGER5A	6.6	7.4	0.165059	5.62903e-07
TIGGER7	10.6	2	-2.40599	0.119426
ZOMBI	50.6	43	-0.234801	0.0167971

### Sheet: PF v.s. PrF
TE name	mean_RPM (PrF)	mean_RPM (PF)	log2(fold change)	p-value
ALU	355.6	359	0.0137285	0.129625
AluJb	280	288	0.040642	0.0760689
AluJo	229.4	252.111	0.136194	0.0681086
AluJr	207.6	207.444	-0.00108142	0.46622
AluJr4	141.6	153.667	0.117983	0.191391
AluSc	749.2	759	0.018749	0.00810509
AluSc5	463.6	423.778	-0.129573	0.348687
AluSc8	784	737.111	-0.0889715	0.259583
AluSg	1087.6	1001.67	-0.118746	0.263737
AluSg1	204.4	192.222	-0.0886201	0.478998
AluSg4	559.8	565.333	0.0141903	0.0289054
AluSg7	368.6	334.889	-0.138374	0.483064
AluSp	782.8	745.556	-0.0703279	0.16512
AluSq	1535.6	1355	-0.18051	0.842624
AluSq10	381.2	350.889	-0.119534	0.551555
AluSq2	1107.2	1020	-0.118347	0.301191
AluSq4	246.4	243.333	-0.0180683	0.205004
AluSx	1329.2	1195.56	-0.152877	0.517646
AluSx1	1404	1300.22	-0.110785	0.229351
AluSx3	830.4	774.667	-0.100231	0.258345
AluSx4	353.4	322	-0.134241	0.498511
AluSz	1355.4	1210.44	-0.163182	0.721546
AluSz6	501	446	-0.167767	0.874374
AluY	915.6	762.889	-0.263245	0.832694
AluYa1	663	582.556	-0.186613	0.811538
AluYa4	405	313.667	-0.36869	0.550463
AluYa5	343.6	260.556	-0.399139	0.39445
AluYa8	161.2	155	-0.0565835	0.453227
AluYb10	374.4	351.778	-0.0899161	0.27305
AluYb11	301.4	289.778	-0.0567325	0.27058
AluYb3a1	531.6	459	-0.211847	0.953911
AluYb3a2	269.6	261.222	-0.0455429	0.409512
AluYb8	238.2	196.667	-0.276421	0.668186
AluYb8a1	279.2	268.778	-0.0548851	0.377509
AluYb9	137.8	134.889	-0.0308044	0.398145
AluYbc3a	463.8	403.333	-0.20153	0.892935
AluYc1	401.2	363.667	-0.141705	0.780036
AluYc2	328.8	292.667	-0.167952	0.801274
AluYc5	98	84	-0.222392	0.975371
AluYd2	292.8	260.333	-0.169556	0.882027
AluYd3	199	179.778	-0.146554	0.810136
AluYd3a1	121.8	103.667	-0.232562	0.832046
AluYd8	124.4	110.667	-0.168766	0.805438
AluYe2	311.4	292.889	-0.0884155	0.488278
AluYe5	225	216	-0.0588937	0.373912
AluYf1	392.2	364	-0.107651	0.449978
AluYf2	318.8	287.556	-0.148811	0.575409
AluYf5	193.2	192.333	-0.00648628	0.279153
AluYg6	169.4	109.333	-0.631701	0.200806
AluYh9	104.2	93.4444	-0.157174	0.796651
AluYi6	297.4	255.667	-0.218141	0.773357
AluYk11	147	132.556	-0.149219	0.840694
AluYk12	289	279.889	-0.0462153	0.261346
AluYk13	143	136.111	-0.0712303	0.469792
CHARLIE3	20.2	17.1111	-0.239422	0.743308
FAM	15.8	18.5556	0.231927	0.248407
FLAM	26.8	29.7778	0.152003	0.325564
FRAM	68.8	71.3333	0.0521678	0.423561
GOLEM	43.4	31.2222	-0.475122	0.317355
GOLEM_B	14.4	10.2222	-0.49436	0.258919
HARLEQUIN	32.6	23.4444	-0.475626	0.507704
HARLEQUINLTR	13	9.22222	-0.495325	0.332983
HERV17	82.6	101.778	0.301209	0.045048
HERV18	8.2	6.44444	-0.347568	0.574289
HERV19I	13.2	9.11111	-0.534839	0.396357
HERV39	9	9.33333	0.0524674	0.378325
HERV4_I	21.6	20.3333	-0.0871846	0.835163
HERV9	41.8	37.8889	-0.141728	0.904392
HERVE	42.2	38.6667	-0.126153	0.409535
HERVE_a	22.2	30.2222	0.44505	0.12457
HERVH	1769.6	1343.78	-0.397129	0.212037
HERVH48I	7	11.8889	0.764187	0.0976903
HERVIP10F	13.8	10.8889	-0.341812	0.945176
HERVIP10FH	29	25.7778	-0.169925	0.983682
HERVK	35.4	19.1111	-0.889338	0.0548477
HERVK11I	8.4	7.55556	-0.152851	0.85652
HERV-K14I	164.4	206.444	0.328543	0.00906622
HERVK22I	27	24	-0.169925	0.811211
HERVK3I	6.8	12.7778	0.91003	0.0114409
HERVK9I	38	19.5556	-0.958421	0.578196
HERVL	125.2	55.4444	-1.17512	0.162083
HERVP71A_I	26	10.7778	-1.27045	0.017253
HERVS71	55	67.6667	0.299014	0.502158
HSMAR1	66.8	42.6667	-0.646739	0.0664184
HSMAR2	32.4	31.1111	-0.0585639	0.697925
HUERS-P1	18.4	11.8889	-0.630092	0.280168
HUERS-P3	8.2	8.33333	0.0232698	0.653797
HUERS-P3B	12.6	12.2222	-0.0439171	0.916966
L1	3175.4	1695.33	-0.905369	0.183132
L1HS	3323	2887.78	-0.202527	0.786667
L1M1_5	188.8	101	-0.902503	0.152395
L1M2_5	15.4	10.2222	-0.591221	0.299007
L1MA1	80.4	42.3333	-0.925401	0.143482
L1MA2	82.6	50	-0.724214	0.273636
L1MA3	80.4	46.4444	-0.791689	0.185043
L1MA4	38.8	23.4444	-0.726811	0.167713
L1MA4A	24.6	15.7778	-0.640764	0.247819
L1MA5	31.8	17.5556	-0.857099	0.0353922
L1MA5A	20.4	12.4444	-0.713067	0.0592856
L1MA6	26.2	17	-0.624032	0.146684
L1MA7	21.4	16.3333	-0.389792	0.410856
L1MA8	26.2	18.2222	-0.523868	0.225878
L1MA9	23.6	17.2222	-0.454516	0.287953
L1MB1	13.2	11.2222	-0.23418	0.600982
L1MB2	13.4	10.2222	-0.390524	0.453867
L1MB3	20	17	-0.234465	0.949975
L1MB4	12	11.3333	-0.0824622	0.857323
L1MB5	10.4	10.5556	0.021419	0.629543
L1MB7	19	17.4444	-0.123232	0.890497
L1MB8	13	14.2222	0.129635	0.374353
L1MC1	42	38.2222	-0.135978	0.808236
L1MC2	12.6	10	-0.333424	0.544091
L1MC3	7.4	7	-0.0801703	0.938021
L1MCA_5	8.8	7.11111	-0.307429	0.618851
L1ME_ORF2	16.2	12.4444	-0.380492	0.550354
L1P_MA2	339.4	170.222	-0.995567	0.163104
L1P4a_5end	11.8	9.55556	-0.304375	0.747648
L1PA10	128.6	67.1111	-0.938267	0.159897
L1PA11	70.6	38.3333	-0.881069	0.202831
L1PA12	90.8	49.7778	-0.86719	0.184374
L1PA12_5	42	49	0.222392	0.56929
L1PA13	132.4	68.1111	-0.958941	0.134214
L1PA13_5	21	10.5556	-0.992387	0.0543794
L1PA14	83.6	42.4444	-0.977927	0.0544784
L1PA15	87.8	43	-1.02988	0.0503806
L1PA16	122	71.5556	-0.769745	0.212472
L1PA16_5	43.6	22.2222	-0.972325	0.117828
L1PA2	257.8	121.556	-1.08464	0.148397
L1PA3	341.6	153.889	-1.15042	0.103388
L1PA4	366.2	163.556	-1.16285	0.0661569
L1PA5	250.2	112	-1.15958	0.0294751
L1PA6	161	80.6667	-0.997016	0.125957
L1PA7	288.8	138	-1.0654	0.151814
L1PA7_5	476.8	237	-1.0085	0.0664169
L1PA8	192.8	96.8889	-0.992702	0.105869
L1PB1	75.6	40.2222	-0.910393	0.240787
L1PB2	39.4	20.7778	-0.923154	0.0903577
L1PB2c	924.4	423.444	-1.12634	0.0885846
L1PB3	20.2	10.6667	-0.921246	0.103006
L1PB4	28.2	16.2222	-0.797724	0.130727
L1PBA_5	70.4	40.6667	-0.791729	0.136067
L1PBA1_5	16.8	18.4444	0.134725	0.554998
L1PREC1	1788.8	853.444	-1.06762	0.147356
L1PREC2	701.2	371.111	-0.917975	0.22291
LOR1I	12.2	9.22222	-0.403695	0.507911
LTR1	6.8	8.77778	0.368321	0.19431
LTR10C	11.4	14.4444	0.341481	0.158424
LTR12	173.4	139	-0.319019	0.472852
LTR12B	94.8	101	0.0913963	0.842003
LTR12C	2745.4	3315.89	0.272379	0.553913
LTR12D	182.4	284	0.638785	0.101421
LTR12E	142	207.222	0.545288	0.199624
LTR12F	12.8	18.4444	0.527043	0.0209081
LTR13	20.2	19.6667	-0.0386028	0.69041
LTR13A	15	13.2222	-0.181998	0.900186
LTR14A	12	17.3333	0.530515	0.0158586
LTR14B	9.2	14.4444	0.650809	0.0155477
LTR17	70.4	162.667	1.20827	0.00189441
LTR1A2	22.8	41.5556	0.866008	0.00481217
LTR1B	7.8	22	1.49596	0.00309702
LTR1C	12.8	21.6667	0.759333	0.0353099
LTR1C1	3.4	5.11111	0.588102	0.091663
LTR1D	9.2	10.6667	0.213404	0.307622
LTR1D1	6.6	9.44444	0.517	0.0987286
LTR1F1	17	41.6667	1.29336	0.000620323
LTR22	6.8	8.44444	0.312468	0.461948
LTR22A	8.2	11.1111	0.438307	0.177592
LTR22B1	3.8	8.33333	1.13289	0.0288161
LTR25	4	14.6667	1.87447	3.37261e-05
LTR2C	5.4	6.88889	0.351312	0.219342
LTR30	10	12	0.263034	0.962801
LTR39	5.6	7.11111	0.344648	0.69227
LTR3B	15.2	25.6667	0.755825	0.0973935
LTR5_Hs	14.8	9.77778	-0.598019	0.296976
LTR5A	20	18.7778	-0.0909737	0.594999
LTR5B	11	7.77778	-0.500074	0.559099
LTR6B	20.4	21.8889	0.10163	0.718649
LTR7A	52.2	51.2222	-0.02728	0.664879
LTR7B	34.6	25.7778	-0.424644	0.429191
LTR7Y	34.4	34.6667	0.0111406	0.710752
LTR8	15.8	10.4444	-0.597189	0.184517
LTR9A1	6.8	6.55556	-0.0528167	0.76648
MER11A	26.2	19.2222	-0.446792	0.846886
MER11B	39.2	20.1111	-0.962861	0.0156821
MER11C	33.4	27.3333	-0.289187	0.768536
MER11D	14.2	57.5556	2.01906	3.95741e-08
MER1A	29.2	24.4444	-0.256462	0.885669
MER1B	15.4	10.2222	-0.591221	0.112779
MER2	9.4	9.11111	-0.0450338	0.816119
MER28	8	9.22222	0.205114	0.398934
MER39B	6.8	8.44444	0.312468	0.166942
MER41A	37.2	34.6667	-0.101753	0.759365
MER41B	26.8	22.6667	-0.241661	0.53232
MER44A	6.6	8.33333	0.336428	0.18248
MER44B	7	8.11111	0.212545	0.331306
MER44D	7.8	8.88889	0.188529	0.331459
MER4A1	24.2	27.7778	0.198924	0.177482
MER4D	9.6	9.88889	0.042774	0.498915
MER4D_LTR	7.4	6.66667	-0.15056	0.997256
MER4D1	10	8.11111	-0.302029	0.555293
MER4E	24.2	35.8889	0.56853	0.00357467
MER4E1	29.8	57.8889	0.957974	0.0188313
MER4I	17.8	15.4444	-0.204789	0.553554
MER50	23.2	30.6667	0.402547	0.154406
MER50I	8.4	8.22222	-0.030861	0.750596
MER51A	6	9	0.584963	0.0413002
MER51B	6.6	7.22222	0.129977	0.593616
MER51E	4.4	7.66667	0.801096	0.0309862
MER57A_I	12	17.2222	0.521237	0.0630057
MER57A1	8.6	8.55556	-0.00747512	0.766305
MER57I	63.2	83.3333	0.398969	0.228149
MER61I	30	30.1111	0.00533344	0.659046
MLT1A1	6.8	7.77778	0.193823	0.46613
MLT1B	10.8	12.8889	0.255097	0.215821
MLT1D	6.4	7.88889	0.30175	0.299223
MLT2A1	19.2	16.1111	-0.25305	0.867621
MLT2A2	61	40.2222	-0.600816	0.19843
MST_I	25.4	12.6667	-1.00379	0.0366598
MSTA	36	32.4444	-0.150025	0.901529
MSTB1	8.8	7.44444	-0.241339	0.712223
PABL_A	15.2	9.55556	-0.66966	0.17327
PABL_AI	20.2	16.6667	-0.27739	0.999725
PB1D11	19.2	18.4444	-0.05792	0.855448
PRIMA4_I	10.4	7.88889	-0.39869	0.448465
SVA_A	20.2	17	-0.248821	0.878119
SVA_B	61.6	51.4444	-0.259915	0.789559
SVA_C	59.2	50.5556	-0.227728	0.822818
SVA_D	82	63.3333	-0.372659	0.718767
SVA_E	30.2	32.4444	0.103423	0.320671
SVA_F	49.6	54.4444	0.134445	0.571095
THE1_I	357.4	169.889	-1.07295	0.17669
THE1A	36.6	26.3333	-0.474953	0.256031
THE1B	86.4	65.3333	-0.403212	0.416262
THE1C	70.8	64.7778	-0.12825	0.841473
THE1D	48.4	46.7778	-0.0491837	0.837785
TIGGER1	240.6	178.444	-0.431162	0.133321
TIGGER2	44	34	-0.371969	0.163908
Tigger2b_Pri	11.6	10.2222	-0.182416	0.890281
Tigger3b	46	34.1111	-0.431392	0.324738
Tigger3c	20.2	14.8889	-0.440119	0.34216
TIGGER5A	6.6	10	0.599462	0.0427055
TIGGER7	10.6	11.1111	0.0679388	0.50561
ZOMBI	50.6	49	-0.0463556	0.412675

### Sheet: GV v.s. PF
TE name	mean_RPM (PF)	mean_RPM (GV)	log2(fold change)	p-value
ALU	359	160.25	-1.16366	0.720072
AluJb	288	139.5	-1.0458	0.540863
AluJo	252.111	117.75	-1.09833	0.94523
AluJr	207.444	109.5	-0.921794	0.246723
AluJr4	153.667	76.5	-1.00627	0.642842
AluSc	759	330.25	-1.20054	0.440453
AluSc5	423.778	189.25	-1.16301	0.685347
AluSc8	737.111	305.5	-1.27071	0.262818
AluSg	1001.67	428.25	-1.22588	0.275234
AluSg1	192.222	84.75	-1.18149	0.783083
AluSg4	565.333	250	-1.17717	0.601966
AluSg7	334.889	143.25	-1.22515	0.484123
AluSp	745.556	331.75	-1.16822	0.390704
AluSq	1355	595.25	-1.18673	0.507496
AluSq10	350.889	148.5	-1.24055	0.401625
AluSq2	1020	413.5	-1.30261	0.0483263
AluSq4	243.333	93.5	-1.3799	0.207102
AluSx	1195.56	506.5	-1.23905	0.139738
AluSx1	1300.22	556.75	-1.22366	0.279224
AluSx3	774.667	352	-1.138	0.945691
AluSx4	322	133.75	-1.26752	0.355038
AluSz	1210.44	492	-1.29881	0.0243605
AluSz6	446	195.25	-1.19172	0.559932
AluY	762.889	312.25	-1.28877	0.147177
AluYa1	582.556	209.75	-1.47372	0.000349517
AluYa4	313.667	112.25	-1.48252	0.0223072
AluYa5	260.556	88	-1.56602	0.00668845
AluYa8	155	60.25	-1.36324	0.320994
AluYb10	351.778	120	-1.55163	0.00149602
AluYb11	289.778	102	-1.50638	0.019759
AluYb3a1	459	161	-1.51143	9.17308e-05
AluYb3a2	261.222	96.5	-1.43668	0.0605659
AluYb8	196.667	59.25	-1.73087	0.00448154
AluYb8a1	268.778	109	-1.30209	0.403437
AluYb9	134.889	42.25	-1.67475	0.0120779
AluYbc3a	403.333	179.25	-1.17	0.863747
AluYc1	363.667	136.25	-1.41636	0.10218
AluYc2	292.667	109.5	-1.41833	0.137902
AluYc5	84	31.5	-1.41504	0.370433
AluYd2	260.333	103.25	-1.33422	0.341567
AluYd3	179.778	73.5	-1.2904	0.452798
AluYd3a1	103.667	46.25	-1.16443	0.882252
AluYd8	110.667	40.25	-1.45916	0.249696
AluYe2	292.889	107	-1.45274	0.0945606
AluYe5	216	78.5	-1.46027	0.112363
AluYf1	364	144.25	-1.33537	0.188775
AluYf2	287.556	123.5	-1.21933	0.585434
AluYf5	192.333	71.5	-1.42759	0.172676
AluYg6	109.333	39.25	-1.47797	0.187842
AluYh9	93.4444	51	-0.873612	0.327897
AluYi6	255.667	102.25	-1.32216	0.174045
AluYk11	132.556	51.75	-1.35697	0.363528
AluYk12	279.889	103.25	-1.43871	0.0542125
AluYk13	136.111	51.25	-1.40916	0.320177
CHARLIE3	17.1111	6.5	-1.39642	0.356577
FAM	18.5556	8	-1.21378	0.528935
FLAM	29.7778	14	-1.08881	0.924809
FRAM	71.3333	34.5	-1.04798	0.851204
GOLEM	31.2222	9.75	-1.6791	0.184141
GOLEM_B	10.2222	2.75	-1.89421	0.0891733
HARLEQUIN	23.4444	11	-1.09174	0.799865
HARLEQUINLTR	9.22222	7	-0.39776	0.131559
HERV17	101.778	107	0.0721882	1.18506e-05
HERV18	6.44444	4	-0.688056	0.626384
HERV19I	9.11111	9.25	0.0218264	0.0139585
HERV39	9.33333	7.75	-0.268196	0.0818427
HERV4_I	20.3333	7.5	-1.43888	0.300651
HERV9	37.8889	8.75	-2.11442	0.00220835
HERVE	38.6667	5.25	-2.8807	0.00113397
HERVE_a	30.2222	39.75	0.395345	1.87985e-07
HERVH	1343.78	1413.5	0.0729773	3.23711e-06
HERVH48I	11.8889	3.75	-1.66465	0.306021
HERVIP10F	10.8889	4.25	-1.35732	0.338291
HERVIP10FH	25.7778	7.25	-1.83007	0.0968035
HERVK	19.1111	3	-2.67138	0.00687137
HERVK11I	7.55556	2.25	-1.74761	0.566448
HERV-K14I	206.444	270.75	0.391208	4.28105e-05
HERVK22I	24	9.75	-1.29956	0.601275
HERVK3I	12.7778	2.75	-2.21613	0.0184743
HERVK9I	19.5556	3.5	-2.48215	0.00384554
HERVL	55.4444	2.25	-4.62305	0.000400309
HERVP71A_I	10.7778	1	-3.42999	0.000341941
HERVS71	67.6667	235.75	1.80074	1.78263e-12
HSMAR1	42.6667	71.5	0.744834	4.56014e-09
HSMAR2	31.1111	46.5	0.579801	3.98879e-13
HUERS-P1	11.8889	5.25	-1.17922	0.787207
HUERS-P3	8.33333	5.25	-0.666576	0.394471
HUERS-P3B	12.2222	2.25	-2.44151	0.0695435
L1	1695.33	163.25	-3.37641	1.10546e-05
L1HS	2887.78	445.75	-2.69565	3.21492e-06
L1M1_5	101	26.75	-1.91674	0.412413
L1M2_5	10.2222	2	-2.35364	0.0242605
L1MA1	42.3333	7.5	-2.49683	0.0223063
L1MA2	50	13.75	-1.8625	0.208449
L1MA3	46.4444	14.75	-1.65479	0.487984
L1MA4	23.4444	4.25	-2.46371	0.0107134
L1MA4A	15.7778	2.75	-2.52039	0.00897176
L1MA5	17.5556	4	-2.13386	0.052919
L1MA5A	12.4444	3.25	-1.93699	0.140715
L1MA6	17	4.25	-2	0.0603177
L1MA7	16.3333	5.75	-1.50619	0.349784
L1MA8	18.2222	6.5	-1.48719	0.473288
L1MA9	17.2222	7.5	-1.19931	0.850062
L1MB1	11.2222	4.5	-1.31836	0.469255
L1MB2	10.2222	4.5	-1.18371	0.720072
L1MB3	17	6.25	-1.44361	0.262509
L1MB4	11.3333	4	-1.5025	0.226334
L1MB5	10.5556	4.5	-1.23001	0.503659
L1MB7	17.4444	8.75	-0.995413	0.841546
L1MB8	14.2222	5.75	-1.30651	0.456405
L1MC1	38.2222	15.25	-1.3256	0.490092
L1MC2	10	4	-1.32193	0.451234
L1MC3	7	3.75	-0.900464	0.92617
L1MCA_5	7.11111	4.25	-0.742612	0.522774
L1ME_ORF2	12.4444	2.75	-2.178	0.0389731
L1P_MA2	170.222	25.75	-2.72478	0.0163079
L1P4a_5end	9.55556	2.25	-2.08641	0.0610678
L1PA10	67.1111	8.5	-2.98102	0.000632033
L1PA11	38.3333	7	-2.45317	0.0189168
L1PA12	49.7778	8.5	-2.54997	0.0136231
L1PA12_5	49	15	-1.70782	0.103944
L1PA13	68.1111	10	-2.76789	0.00477167
L1PA13_5	10.5556	1.5	-2.81497	0.00558718
L1PA14	42.4444	6.5	-2.70706	0.00117379
L1PA15	43	9	-2.25634	0.0853546
L1PA16	71.5556	18.5	-1.95154	0.196996
L1PA16_5	22.2222	4.5	-2.30401	0.0834739
L1PA2	121.556	6.75	-4.17058	7.32064e-06
L1PA3	153.889	11.75	-3.71116	6.36497e-05
L1PA4	163.556	17.5	-3.22435	0.000282866
L1PA5	112	9.5	-3.55943	3.04137e-05
L1PA6	80.6667	5.75	-3.81034	3.17739e-05
L1PA7	138	17	-3.02106	0.0013434
L1PA7_5	237	33.75	-2.81193	0.000480215
L1PA8	96.8889	10.75	-3.17199	0.00131471
L1PB1	40.2222	3.25	-3.62948	0.000305381
L1PB2	20.7778	2.75	-2.91754	0.00966854
L1PB2c	423.444	52.75	-3.00493	0.0026712
L1PB3	10.6667	2.25	-2.24511	0.0466117
L1PB4	16.2222	5	-1.69797	0.417838
L1PBA_5	40.6667	6	-2.76081	0.00686363
L1PBA1_5	18.4444	8.5	-1.11765	0.839635
L1PREC1	853.444	49.25	-4.1151	4.36266e-05
L1PREC2	371.111	39.5	-3.23193	0.002045
LOR1I	9.22222	3	-1.62015	0.196676
LTR1	8.77778	5.5	-0.674424	0.458352
LTR10C	14.4444	6.75	-1.09756	0.868616
LTR12	139	78	-0.833539	0.905988
LTR12B	101	49.5	-1.02885	0.560918
LTR12C	3315.89	1734.25	-0.935084	0.734791
LTR12D	284	106.5	-1.41504	0.261766
LTR12E	207.222	100.75	-1.0404	0.9348
LTR12F	18.4444	7.75	-1.25092	0.504067
LTR13	19.6667	11.25	-0.805827	0.42057
LTR13A	13.2222	9.25	-0.515439	0.142348
LTR14A	17.3333	33	0.928917	1.15497e-10
LTR14B	14.4444	18	0.317482	6.45923e-05
LTR17	162.667	395.25	1.28085	6.39451e-12
LTR1A2	41.5556	31.5	-0.39969	0.0348352
LTR1B	22	3.75	-2.55254	0.00468719
LTR1C	21.6667	18	-0.26748	0.0424001
LTR1C1	5.11111	14	1.45372	5.15802e-11
LTR1D	10.6667	7	-0.607683	0.317134
LTR1D1	9.44444	4	-1.23947	0.489737
LTR1F1	41.6667	7.75	-2.42663	0.00126546
LTR22	8.44444	2.5	-1.75607	0.113426
LTR22A	11.1111	11.5	0.0496308	0.00201822
LTR22B1	8.33333	8.75	0.0703893	0.0397407
LTR25	14.6667	42	1.51785	1.42213e-09
LTR2C	6.88889	9.25	0.425182	0.000169645
LTR30	12	1.25	-3.26303	0.00033737
LTR39	7.11111	5.25	-0.437758	0.312289
LTR3B	25.6667	50.25	0.969228	4.77061e-13
LTR5_Hs	9.77778	1.5	-2.70454	0.00513363
LTR5A	18.7778	12.75	-0.558529	0.128462
LTR5B	7.77778	2.75	-1.49993	0.241515
LTR6B	21.8889	48.25	1.14033	1.48037e-11
LTR7A	51.2222	112.5	1.13508	1.09493e-14
LTR7B	25.7778	27.75	0.10636	0.000160151
LTR7Y	34.6667	71	1.03427	1.86164e-13
LTR8	10.4444	4.75	-1.13674	0.809045
LTR9A1	6.55556	5.5	-0.253286	0.0819685
MER11A	19.2222	2.75	-2.80527	0.00411042
MER11B	20.1111	9.75	-1.04452	0.630484
MER11C	27.3333	30.5	0.158148	0.00511061
MER11D	57.5556	40.25	-0.515966	0.150696
MER1A	24.4444	8.5	-1.52397	0.203942
MER1B	10.2222	7.25	-0.495656	0.119983
MER2	9.11111	4.25	-1.10016	0.789771
MER28	9.22222	5.75	-0.681552	0.550495
MER39B	8.44444	9.25	0.131451	0.00125555
MER41A	34.6667	52.25	0.591882	1.86743e-10
MER41B	22.6667	20.25	-0.16265	0.000342558
MER44A	8.33333	6.75	-0.304006	0.103953
MER44B	8.11111	6.75	-0.265012	0.0819059
MER44D	8.88889	6.75	-0.397116	0.180806
MER4A1	27.7778	80.75	1.53953	1.25398e-29
MER4D	9.88889	9.75	-0.0204062	0.0356987
MER4D_LTR	6.66667	6.75	0.0179219	0.0338673
MER4D1	8.11111	3.75	-1.11301	0.686013
MER4E	35.8889	15	-1.25857	0.511006
MER4E1	57.8889	40	-0.533286	0.052502
MER4I	15.4444	9.25	-0.739563	0.224093
MER50	30.6667	19.5	-0.653197	0.157482
MER50I	8.22222	5.75	-0.515966	0.261492
MER51A	9	6.5	-0.469485	0.211797
MER51B	7.22222	5	-0.530515	0.395638
MER51E	7.66667	7.5	-0.0317089	0.0363334
MER57A_I	17.2222	25.25	0.552012	1.32268e-07
MER57A1	8.55556	7.5	-0.189971	0.0216696
MER57I	83.3333	86.75	0.0579701	1.62909e-05
MER61I	30.1111	16.5	-0.86783	0.293438
MLT1A1	7.77778	3.75	-1.05247	0.819561
MLT1B	12.8889	7.25	-0.830075	0.600005
MLT1D	7.88889	6	-0.39486	0.194983
MLT2A1	16.1111	5	-1.68806	0.136081
MLT2A2	40.2222	11	-1.87049	0.154123
MST_I	12.6667	1.75	-2.85561	0.0107804
MSTA	32.4444	8.75	-1.89062	0.0383839
MSTB1	7.44444	2.25	-1.72624	0.121256
PABL_A	9.55556	5.25	-0.864022	0.68466
PABL_AI	16.6667	8.25	-1.0145	0.979582
PB1D11	18.4444	6.75	-1.45023	0.270351
PRIMA4_I	7.88889	5.5	-0.52039	0.254061
SVA_A	17	8.25	-1.04307	0.956116
SVA_B	51.4444	23.75	-1.11509	0.807384
SVA_C	50.5556	19.5	-1.3744	0.341816
SVA_D	63.3333	25	-1.34104	0.40819
SVA_E	32.4444	12	-1.43494	0.235654
SVA_F	54.4444	38.5	-0.499926	0.14074
THE1_I	169.889	16.25	-3.38608	1.92265e-05
THE1A	26.3333	6.5	-2.01838	0.0204684
THE1B	65.3333	25.5	-1.35732	0.659127
THE1C	64.7778	29	-1.15945	0.889092
THE1D	46.7778	22.25	-1.07202	0.641808
TIGGER1	178.444	86.75	-1.04054	0.249636
TIGGER2	34	15.75	-1.11018	0.875021
Tigger2b_Pri	10.2222	4.5	-1.18371	0.634849
Tigger3b	34.1111	12.5	-1.44831	0.518887
Tigger3c	14.8889	3	-2.3112	0.0180953
TIGGER5A	10	12.5	0.321928	3.78878e-05
TIGGER7	11.1111	8.75	-0.344648	0.0524919
ZOMBI	49	69.5	0.504231	1.13089e-08

### Sheet: MII v.s. GV
TE name	mean_RPM (GV)	mean_RPM (MII)	log2(fold change)	p-value
ALU	160.25	68.8	-1.21984	0.188489
AluJb	139.5	63.6	-1.13317	0.320503
AluJo	117.75	51	-1.20716	0.205379
AluJr	109.5	53	-1.04687	0.569286
AluJr4	76.5	37	-1.04793	0.780916
AluSc	330.25	190.2	-0.796041	0.158096
AluSc5	189.25	103.2	-0.87485	0.531945
AluSc8	305.5	174.4	-0.808772	0.169367
AluSg	428.25	240.4	-0.833016	0.270236
AluSg1	84.75	42.8	-0.985603	0.875374
AluSg4	250	130	-0.943416	0.791822
AluSg7	143.25	80	-0.840463	0.402382
AluSp	331.75	195.6	-0.76219	0.10661
AluSq	595.25	337.2	-0.819891	0.258358
AluSq10	148.5	74.4	-0.997088	0.850371
AluSq2	413.5	219	-0.916956	0.716414
AluSq4	93.5	46.6	-1.00464	0.763427
AluSx	506.5	291.2	-0.798552	0.144022
AluSx1	556.75	303.8	-0.873908	0.491482
AluSx3	352	195.6	-0.847669	0.380877
AluSx4	133.75	70.8	-0.917718	0.828069
AluSz	492	262.4	-0.906891	0.635375
AluSz6	195.25	96	-1.02422	0.705388
AluY	312.25	250.2	-0.31962	1.02833e-05
AluYa1	209.75	159.8	-0.392403	0.000114981
AluYa4	112.25	63	-0.833292	0.405297
AluYa5	88	51.2	-0.78136	0.314829
AluYa8	60.25	31.4	-0.940197	0.887885
AluYb10	120	82	-0.549339	0.00418766
AluYb11	102	70.6	-0.530829	0.00526258
AluYb3a1	161	114.2	-0.495498	0.00310647
AluYb3a2	96.5	67.2	-0.522068	0.00437549
AluYb8	59.25	37.8	-0.648429	0.18635
AluYb8a1	109	70.6	-0.626588	0.0289801
AluYb9	42.25	24.6	-0.780293	0.536117
AluYbc3a	179.25	121.2	-0.564583	0.0105245
AluYc1	136.25	86.4	-0.657153	0.0322156
AluYc2	109.5	63.2	-0.792934	0.262683
AluYc5	31.5	17	-0.889817	0.92494
AluYd2	103.25	59.2	-0.802473	0.397276
AluYd3	73.5	40	-0.877744	0.776339
AluYd3a1	46.25	25.8	-0.842082	0.682728
AluYd8	40.25	21.8	-0.884661	0.827446
AluYe2	107	68.4	-0.645543	0.0438774
AluYe5	78.5	52	-0.594181	0.0350533
AluYf1	144.25	97.4	-0.566578	0.00304975
AluYf2	123.5	71.8	-0.782455	0.304836
AluYf5	71.5	48.8	-0.551062	0.0226857
AluYg6	39.25	22.4	-0.809194	0.63175
AluYh9	51	41.8	-0.286994	0.00512572
AluYi6	102.25	71.6	-0.514069	0.0162188
AluYk11	51.75	26.2	-0.981992	0.888668
AluYk12	103.25	62.6	-0.721907	0.127633
AluYk13	51.25	28.6	-0.841537	0.700619
CHARLIE3	6.5	4.2	-0.63005	0.753822
FAM	8	9.8	0.292782	0.00759074
FLAM	14	9	-0.63743	0.431465
FRAM	34.5	20.2	-0.772241	0.455713
GOLEM	9.75	3	-1.70044	0.0440381
GOLEM_B	2.75	1.2	-1.1964	0.176649
HARLEQUIN	11	7.8	-0.495957	0.514708
HARLEQUINLTR	7	3.8	-0.881356	0.802344
HERV17	107	18.6	-2.52424	6.31476e-12
HERV18	4	2.8	-0.514573	0.730099
HERV19I	9.25	1	-3.20945	1.33911e-05
HERV39	7.75	3.6	-1.1062	0.395157
HERV4_I	7.5	2.6	-1.52838	0.106588
HERV9	8.75	6.6	-0.406817	0.407365
HERVE	5.25	2.6	-1.01381	0.984447
HERVE_a	39.75	31.2	-0.349409	0.0999954
HERVH	1413.5	743.6	-0.926673	0.788893
HERVH48I	3.75	4.4	0.230613	0.150169
HERVIP10F	4.25	4.4	0.0500407	0.115032
HERVIP10FH	7.25	3.8	-0.931982	0.689255
HERVK	3	1.2	-1.32193	0.137853
HERVK11I	2.25	1	-1.16993	0.337507
HERV-K14I	270.75	188.2	-0.524695	0.31604
HERVK22I	9.75	3.2	-1.60733	0.0665053
HERVK3I	2.75	1.4	-0.974005	0.350919
HERVK9I	3.5	1.6	-1.12928	0.271405
HERVL	2.25	1.4	-0.684498	0.720604
HERVP71A_I	1	1.6	0.678072	0.330311
HERVS71	235.75	186.6	-0.337309	0.514051
HSMAR1	71.5	15.8	-2.17802	1.05896e-05
HSMAR2	46.5	50	0.104697	3.21465e-05
HUERS-P1	5.25	1.6	-1.71425	0.0874315
HUERS-P3	5.25	3	-0.807355	0.820846
HUERS-P3B	2.25	1.2	-0.906891	0.411419
L1	163.25	54.2	-1.59072	0.000475945
L1HS	445.75	111.8	-1.99531	2.29347e-10
L1M1_5	26.75	14	-0.934112	0.768219
L1M2_5	2	1.4	-0.514573	0.973107
L1MA1	7.5	7	-0.0995357	0.111457
L1MA2	13.75	7.4	-0.893834	0.875138
L1MA3	14.75	8.6	-0.778306	0.936987
L1MA4	4.25	2.6	-0.708951	0.976791
L1MA4A	2.75	1.6	-0.78136	0.623115
L1MA5	4	2.6	-0.621488	0.999969
L1MA5A	3.25	1.2	-1.43741	0.109065
L1MA6	4.25	2	-1.08746	0.373947
L1MA7	5.75	3.6	-0.675565	0.900166
L1MA8	6.5	3.2	-1.02237	0.517071
L1MA9	7.5	3.8	-0.980891	0.644079
L1MB1	4.5	3	-0.584963	0.725287
L1MB2	4.5	2.2	-1.03242	0.431177
L1MB3	6.25	2.8	-1.15843	0.439503
L1MB4	4	2.6	-0.621488	0.894068
L1MB5	4.5	2.8	-0.684498	0.894208
L1MB7	8.75	2.6	-1.75077	0.0480119
L1MB8	5.75	2.4	-1.26053	0.299559
L1MC1	15.25	11.6	-0.394684	0.165585
L1MC2	4	2.6	-0.621488	0.897185
L1MC3	3.75	2.4	-0.643856	0.967112
L1MCA_5	4.25	2.8	-0.602036	0.952163
L1ME_ORF2	2.75	1.6	-0.78136	0.636043
L1P_MA2	25.75	16.4	-0.650877	0.490626
L1P4a_5end	2.25	1.6	-0.491853	0.940812
L1PA10	8.5	2.6	-1.70895	0.0681721
L1PA11	7	3.2	-1.12928	0.429701
L1PA12	8.5	2.8	-1.60204	0.117223
L1PA12_5	15	9.6	-0.643856	0.727762
L1PA13	10	2.8	-1.8365	0.0340926
L1PA13_5	1.5	1.4	-0.0995357	0.764898
L1PA14	6.5	3.8	-0.77444	0.989577
L1PA15	9	4	-1.16993	0.34478
L1PA16	18.5	5.4	-1.77649	0.0147422
L1PA16_5	4.5	1.8	-1.32193	0.175492
L1PA2	6.75	2	-1.75489	0.101862
L1PA3	11.75	3.4	-1.78905	0.0567944
L1PA4	17.5	5.2	-1.75077	0.0446906
L1PA5	9.5	2.2	-2.11042	0.0227576
L1PA6	5.75	2.2	-1.38606	0.244982
L1PA7	17	5.2	-1.70895	0.0517249
L1PA7_5	33.75	10	-1.75489	0.00521134
L1PA8	10.75	2.8	-1.94084	0.0216466
L1PB1	3.25	2	-0.70044	0.823304
L1PB2	2.75	1.6	-0.78136	0.544235
L1PB2c	52.75	28.2	-0.903476	0.96777
L1PB3	2.25	2	-0.169925	0.601713
L1PB4	5	2.4	-1.05889	0.44315
L1PBA_5	6	2	-1.58496	0.105208
L1PBA1_5	8.5	5.2	-0.708951	0.851657
L1PREC1	49.25	19	-1.37412	0.0823426
L1PREC2	39.5	20.8	-0.925269	0.823744
LOR1I	3	1.6	-0.906891	0.495044
LTR1	5.5	1.8	-1.61143	0.0823012
LTR10C	6.75	2	-1.75489	0.0500091
LTR12	78	60	-0.378512	0.0293714
LTR12B	49.5	33.6	-0.558967	0.101504
LTR12C	1734.25	1016	-0.771411	0.877423
LTR12D	106.5	49.8	-1.09664	0.311845
LTR12E	100.75	53.2	-0.921282	0.754511
LTR12F	7.75	2.2	-1.81669	0.0418693
LTR13	11.25	2.6	-2.11334	0.0038667
LTR13A	9.25	5.2	-0.830942	0.898513
LTR14A	33	19.4	-0.766409	0.754131
LTR14B	18	7.2	-1.32193	0.265327
LTR17	395.25	122.4	-1.69116	1.46123e-05
LTR1A2	31.5	9.8	-1.6845	0.00897903
LTR1B	3.75	2.4	-0.643856	0.991496
LTR1C	18	6	-1.58496	0.0470416
LTR1C1	14	7.4	-0.91983	0.886927
LTR1D	7	4.6	-0.605721	0.709424
LTR1D1	4	2	-1	0.420431
LTR1F1	7.75	11.6	0.581857	0.000196874
LTR22	2.5	1.6	-0.643856	0.825996
LTR22A	11.5	4.4	-1.38606	0.189511
LTR22B1	8.75	2.6	-1.75077	0.0694379
LTR25	42	13	-1.69188	0.0450222
LTR2C	9.25	2.2	-2.07195	0.00845779
LTR30	1.25	1.2	-0.0588937	0.836974
LTR39	5.25	4	-0.392317	0.440715
LTR3B	50.25	22.8	-1.14009	0.258628
LTR5_Hs	1.5	1	-0.584963	0.893401
LTR5A	12.75	2	-2.67243	0.000297863
LTR5B	2.75	1	-1.45943	0.244303
LTR6B	48.25	34.6	-0.479757	0.339532
LTR7A	112.5	29.6	-1.92626	2.57131e-06
LTR7B	27.75	6.6	-2.07195	0.000638556
LTR7Y	71	14.6	-2.28185	4.6497e-08
LTR8	4.75	1.6	-1.56986	0.0905454
LTR9A1	5.5	2.4	-1.1964	0.32152
MER11A	2.75	1.2	-1.1964	0.254962
MER11B	9.75	2	-2.2854	0.00309163
MER11C	30.5	6.2	-2.29847	7.14623e-05
MER11D	40.25	32	-0.330917	0.193407
MER1A	8.5	5.8	-0.55141	0.546876
MER1B	7.25	4.4	-0.720477	0.977925
MER2	4.25	1.8	-1.23947	0.27331
MER28	5.75	2.2	-1.38606	0.223233
MER39B	9.25	2.2	-2.07195	0.0109686
MER41A	52.25	36.8	-0.505725	0.219902
MER41B	20.25	11.2	-0.854423	0.923358
MER44A	6.75	1	-2.75489	0.000434856
MER44B	6.75	1.4	-2.26946	0.0102961
MER44D	6.75	1.2	-2.49185	0.00331139
MER4A1	80.75	4.8	-4.07236	4.73643e-16
MER4D	9.75	6.2	-0.653134	0.569544
MER4D_LTR	6.75	3.2	-1.07682	0.658164
MER4D1	3.75	2.4	-0.643856	0.960599
MER4E	15	6.2	-1.27462	0.245717
MER4E1	40	16.2	-1.30401	0.0943416
MER4I	9.25	2.6	-1.83094	0.0241927
MER50	19.5	8.4	-1.21501	0.268765
MER50I	5.75	4.6	-0.321928	0.32023
MER51A	6.5	2.8	-1.21501	0.363324
MER51B	5	1.4	-1.8365	0.0463092
MER51E	7.5	3	-1.32193	0.233371
MER57A_I	25.25	6.6	-1.93575	0.00303401
MER57A1	7.5	3	-1.32193	0.220824
MER57I	86.75	51.2	-0.76072	0.945909
MER61I	16.5	9	-0.874469	0.779077
MLT1A1	3.75	1.6	-1.22882	0.252474
MLT1B	7.25	3.4	-1.09245	0.498397
MLT1D	6	2.2	-1.44746	0.153192
MLT2A1	5	1	-2.32193	0.0025805
MLT2A2	11	3.4	-1.6939	0.0448128
MST_I	1.75	1	-0.807355	0.697871
MSTA	8.75	2.4	-1.86625	0.0471134
MSTB1	2.25	1	-1.16993	0.285531
PABL_A	5.25	2.6	-1.01381	0.494676
PABL_AI	8.25	6.6	-0.321928	0.198525
PB1D11	6.75	3.6	-0.906891	0.849698
PRIMA4_I	5.5	2.2	-1.32193	0.238251
SVA_A	8.25	3.6	-1.1964	0.301719
SVA_B	23.75	12.8	-0.891784	0.924703
SVA_C	19.5	9.6	-1.02237	0.590856
SVA_D	25	11.2	-1.15843	0.305492
SVA_E	12	5.6	-1.09954	0.461066
SVA_F	38.5	17.2	-1.16245	0.240496
THE1_I	16.25	3.8	-2.09637	0.00232694
THE1A	6.5	3	-1.11548	0.509512
THE1B	25.5	7.8	-1.70895	0.0157119
THE1C	29	11.8	-1.29727	0.338023
THE1D	22.25	6.6	-1.75327	0.0117315
TIGGER1	86.75	63.8	-0.443307	0.205673
TIGGER2	15.75	10.6	-0.571288	0.403443
Tigger2b_Pri	4.5	2.6	-0.791413	0.816559
Tigger3b	12.5	4	-1.64386	0.0427834
Tigger3c	3	1.2	-1.32193	0.170594
TIGGER5A	12.5	7.4	-0.756331	0.982033
TIGGER7	8.75	2	-2.12928	0.0124454
ZOMBI	69.5	43	-0.692676	0.635042
