## Supplementary Data 10 for "Integrated small and long RNA sequencing in single oocytes reveals piRNA-mediated transposon repression during human oogenesis"

### Sheet: inserted TE coverage
cluster	cluster length	TE subfamily	strand	inserted TE length	coverage (%)
chr4:10115601-10391984|+	276384	LINE/L1	-	-11991	-0.04
chr4:10115601-10391984|+	276384	LINE/L1	+	3525	0.01
chr4:10115601-10391984|+	276384	SINE/Alu	-	-745	0
chr4:10115601-10391984|+	276384	SINE/Alu	+	1431	0.01
chr4:10115601-10391984|+	276384	LTR/ERVs	-	-37428	-0.14
chr4:10115601-10391984|+	276384	LTR/ERVs	+	5322	0.02
chr4:10115601-10391984|+	276384	LINE/L2	-	-121	0
chr4:78106722-78396420|+	289699	LINE/L1	-	-41330	-0.14
chr4:78106722-78396420|+	289699	LINE/L1	+	6619	0.02
chr4:78106722-78396420|+	289699	SINE/Alu	-	-3382	-0.01
chr4:78106722-78396420|+	289699	SINE/Alu	+	3590	0.01
chr4:78106722-78396420|+	289699	LTR/ERVs	-	-51118	-0.18
chr4:78106722-78396420|+	289699	LTR/ERVs	+	23219	0.08
chr4:78106722-78396420|+	289699	LINE/L2	-	-489	0
chr4:78106722-78396420|+	289699	LINE/L2	+	332	0
chr12:114437233-114625671|-	188439	LINE/L1	-	-4382	-0.02
chr12:114437233-114625671|-	188439	LINE/L1	+	8024	0.04
chr12:114437233-114625671|-	188439	SINE/Alu	-	-1577	-0.01
chr12:114437233-114625671|-	188439	SINE/Alu	+	4568	0.02
chr12:114437233-114625671|-	188439	LTR/ERVs	-	-31810	-0.17
chr12:114437233-114625671|-	188439	LTR/ERVs	+	6815	0.04
chr12:114437233-114625671|-	188439	LINE/L2	-	-1448	-0.01
chr12:114437233-114625671|-	188439	LINE/L2	+	804	0
chr8:140505450-140698461|+	193012	LINE/L1	-	-12181	-0.06
chr8:140505450-140698461|+	193012	LINE/L1	+	6843	0.04
chr8:140505450-140698461|+	193012	SINE/Alu	-	-1265	-0.01
chr8:140505450-140698461|+	193012	SINE/Alu	+	4160	0.02
chr8:140505450-140698461|+	193012	LTR/ERVs	-	-15283	-0.08
chr8:140505450-140698461|+	193012	LTR/ERVs	+	10292	0.05
chr8:140505450-140698461|+	193012	LINE/L2	-	-3218	-0.02
chr8:140505450-140698461|+	193012	LINE/L2	+	2523	0.01
chr6:39934078-40135208|-	201131	LINE/L1	-	-17867	-0.09
chr6:39934078-40135208|-	201131	LINE/L1	+	26703	0.13
chr6:39934078-40135208|-	201131	SINE/Alu	-	-1547	-0.01
chr6:39934078-40135208|-	201131	SINE/Alu	+	2929	0.01
chr6:39934078-40135208|-	201131	LTR/ERVs	-	-39202	-0.19
chr6:39934078-40135208|-	201131	LTR/ERVs	+	12661	0.06
chr6:39934078-40135208|-	201131	LINE/L2	-	-1812	-0.01
chr6:39934078-40135208|-	201131	LINE/L2	+	63	0
chr8:140102616-140244397|+	141782	LINE/L1	-	-13082	-0.09
chr8:140102616-140244397|+	141782	LINE/L1	+	12314	0.09
chr8:140102616-140244397|+	141782	SINE/Alu	-	-1074	-0.01
chr8:140102616-140244397|+	141782	SINE/Alu	+	2218	0.02
chr8:140102616-140244397|+	141782	LTR/ERVs	-	-13569	-0.1
chr8:140102616-140244397|+	141782	LTR/ERVs	+	7222	0.05
chr8:140102616-140244397|+	141782	LINE/L2	-	-1414	-0.01
chr8:140102616-140244397|+	141782	LINE/L2	+	583	0
chr10:72885039-72942635|-	57597	LINE/L1	-	-4415	-0.08
chr10:72885039-72942635|-	57597	LINE/L1	+	1854	0.03
chr10:72885039-72942635|-	57597	SINE/Alu	-	-1083	-0.02
chr10:72885039-72942635|-	57597	SINE/Alu	+	856	0.01
chr10:72885039-72942635|-	57597	LTR/ERVs	-	-1770	-0.03
chr10:72885039-72942635|-	57597	LTR/ERVs	+	2338	0.04
chr10:72885039-72942635|-	57597	LINE/L2	-	-757	-0.01
chr10:72885039-72942635|-	57597	LINE/L2	+	272	0
chr11:4460842-4599651|-	138810	LINE/L1	-	-25151	-0.18
chr11:4460842-4599651|-	138810	LINE/L1	+	9971	0.07
chr11:4460842-4599651|-	138810	SINE/Alu	-	-1139	-0.01
chr11:4460842-4599651|-	138810	SINE/Alu	+	2153	0.02
chr11:4460842-4599651|-	138810	LTR/ERVs	-	-28872	-0.21
chr11:4460842-4599651|-	138810	LTR/ERVs	+	10093	0.07
chr11:4460842-4599651|-	138810	LINE/L2	-	-3168	-0.02
chr11:4460842-4599651|-	138810	LINE/L2	+	2953	0.02
chr8:140246338-140311860|+	65523	LINE/L1	-	-4619	-0.07
chr8:140246338-140311860|+	65523	LINE/L1	+	4606	0.07
chr8:140246338-140311860|+	65523	SINE/Alu	-	-1555	-0.02
chr8:140246338-140311860|+	65523	SINE/Alu	+	2894	0.04
chr8:140246338-140311860|+	65523	LTR/ERVs	-	-2219	-0.03
chr8:140246338-140311860|+	65523	LTR/ERVs	+	10410	0.16
chr8:140246338-140311860|+	65523	LINE/L2	-	-1326	-0.02
chr8:140246338-140311860|+	65523	LINE/L2	+	541	0.01
chr5:73361914-73441831|-	79918	LINE/L1	-	-2519	-0.03
chr5:73361914-73441831|-	79918	LINE/L1	+	7998	0.1
chr5:73361914-73441831|-	79918	SINE/Alu	-	-1762	-0.02
chr5:73361914-73441831|-	79918	SINE/Alu	+	2079	0.03
chr5:73361914-73441831|-	79918	LTR/ERVs	-	-4344	-0.05
chr5:73361914-73441831|-	79918	LTR/ERVs	+	3455	0.04
chr5:73361914-73441831|-	79918	LINE/L2	-	-717	-0.01
chr5:73361914-73441831|-	79918	LINE/L2	+	1455	0.02
chr20:60154407-60320330|+	165924	LINE/L1	-	-6593	-0.04
chr20:60154407-60320330|+	165924	LINE/L1	+	1144	0.01
chr20:60154407-60320330|+	165924	SINE/Alu	-	-2146	-0.01
chr20:60154407-60320330|+	165924	SINE/Alu	+	3018	0.02
chr20:60154407-60320330|+	165924	LTR/ERVs	-	-5683	-0.03
chr20:60154407-60320330|+	165924	LTR/ERVs	+	2971	0.02
chr20:60154407-60320330|+	165924	SINE/SVA	-	-1502	-0.01
chr20:60154407-60320330|+	165924	LINE/L2	-	-2473	-0.01
chr20:60154407-60320330|+	165924	LINE/L2	+	2089	0.01
chr10:81804465-81810144|-	5680	LINE/L1	+	130	0.02
chr10:81804465-81810144|-	5680	SINE/Alu	-	-388	-0.07
chr10:81804465-81810144|-	5680	SINE/Alu	+	682	0.12
chr10:81804465-81810144|-	5680	LTR/ERVs	-	-137	-0.02
chr10:81804465-81810144|-	5680	LTR/ERVs	+	450	0.08
chr5:73438508-73512499|+	73992	LINE/L1	-	-2658	-0.04
chr5:73438508-73512499|+	73992	LINE/L1	+	3222	0.04
chr5:73438508-73512499|+	73992	SINE/Alu	-	-888	-0.01
chr5:73438508-73512499|+	73992	SINE/Alu	+	1195	0.02
chr5:73438508-73512499|+	73992	LTR/ERVs	-	-2595	-0.04
chr5:73438508-73512499|+	73992	LTR/ERVs	+	2521	0.03
chr5:73438508-73512499|+	73992	LINE/L2	-	-4883	-0.07
chr5:73438508-73512499|+	73992	LINE/L2	+	2114	0.03
chr1:56278460-56345118|-	66659	LINE/L1	-	-784	-0.01
chr1:56278460-56345118|-	66659	LINE/L1	+	5449	0.08
chr1:56278460-56345118|-	66659	SINE/Alu	-	-1094	-0.02
chr1:56278460-56345118|-	66659	SINE/Alu	+	2103	0.03
chr1:56278460-56345118|-	66659	LTR/ERVs	-	-4104	-0.06
chr1:56278460-56345118|-	66659	LTR/ERVs	+	7138	0.11
chr1:56278460-56345118|-	66659	LINE/L2	-	-400	-0.01
chr1:56278460-56345118|-	66659	LINE/L2	+	353	0.01
chr1:227672713-227685175|-	12463	LINE/L1	-	-704	-0.06
chr1:227672713-227685175|-	12463	LINE/L1	+	222	0.02
chr1:227672713-227685175|-	12463	SINE/Alu	+	581	0.05
chr1:227672713-227685175|-	12463	LTR/ERVs	-	-669	-0.05
chr1:227672713-227685175|-	12463	LTR/ERVs	+	3858	0.31
chr6:39888509-39930519|-	42011	LINE/L1	-	-3693	-0.09
chr6:39888509-39930519|-	42011	LINE/L1	+	546	0.01
chr6:39888509-39930519|-	42011	SINE/Alu	-	-1855	-0.04
chr6:39888509-39930519|-	42011	SINE/Alu	+	1044	0.02
chr6:39888509-39930519|-	42011	LTR/ERVs	-	-4154	-0.1
chr6:39888509-39930519|-	42011	LTR/ERVs	+	2327	0.06
chr6:39888509-39930519|-	42011	LINE/L2	-	-762	-0.02
chr6:39888509-39930519|-	42011	LINE/L2	+	457	0.01
chr5:73257291-73294506|-	37216	LINE/L1	-	-311	-0.01
chr5:73257291-73294506|-	37216	LINE/L1	+	62	0
chr5:73257291-73294506|-	37216	SINE/Alu	-	-124	0
chr5:73257291-73294506|-	37216	SINE/Alu	+	1291	0.03
chr5:73257291-73294506|-	37216	LTR/ERVs	-	-1319	-0.04
chr5:73257291-73294506|-	37216	LTR/ERVs	+	3936	0.11
chr5:73257291-73294506|-	37216	LINE/L2	+	228	0.01
chr10:104834384-104851027|+	16644	LINE/L1	+	76	0
chr10:104834384-104851027|+	16644	SINE/Alu	-	-684	-0.04
chr10:104834384-104851027|+	16644	SINE/Alu	+	220	0.01
chr10:104834384-104851027|+	16644	LINE/L2	-	-47	0
chr8:140316514-140392814|+	76301	LINE/L1	-	-4181	-0.05
chr8:140316514-140392814|+	76301	LINE/L1	+	3773	0.05
chr8:140316514-140392814|+	76301	SINE/Alu	-	-1516	-0.02
chr8:140316514-140392814|+	76301	SINE/Alu	+	2931	0.04
chr8:140316514-140392814|+	76301	LTR/ERVs	-	-6567	-0.09
chr8:140316514-140392814|+	76301	LTR/ERVs	+	6401	0.08
chr8:140316514-140392814|+	76301	LINE/L2	-	-1661	-0.02
chr8:140316514-140392814|+	76301	LINE/L2	+	1621	0.02
chr7:148629318-148640839|+	11522	LINE/L1	+	415	0.04
chr7:148629318-148640839|+	11522	SINE/Alu	-	-1908	-0.17
chr7:148629318-148640839|+	11522	SINE/Alu	+	3005	0.26
chr7:148629318-148640839|+	11522	LTR/ERVs	-	-561	-0.05
chr7:148629318-148640839|+	11522	LINE/L2	+	86	0.01
